# A large-scale comparative metagenomic analysis of short-read sequencing platforms indicates high taxonomic concordance and functional analysis challenges

**DOI:** 10.1101/2025.07.06.662369

**Authors:** Kinga Zielińska, Kateryna Pantiukh, Paweł P Łabaj, Tomasz Kosciolek, Elin Org

## Abstract

Driven by the increasing scale of microbiome studies and the rise of large, continuously expanding population cohorts, the volume of sequencing data is growing rapidly. As such, ensuring the comparability of data generated across different sequencing platforms has become a pressing concern in efforts to uncover robust links between the microbiome and human health. In this study, we conducted a comprehensive comparison of taxonomic and functional profiles from 1,351 matched human gut microbiome sample pairs, sequenced using both the MGISEQ-2000 (MGI) and NovaSeq 6000 (Illumina NovaSeq) platforms. Taxonomic profiles showed high concordance within and between platforms: 96.44 ± 5.96% of species were shared between MGI–MGI pairs, and 92.07 ± 5.20% were shared between MGI and NovaSeq pairs. The proportion of platform-specific species was low, at 3.42% for MGI–MGI comparisons and 5.89% for MGI–NovaSeq comparisons. No significant differences in Shannon diversity were observed for either within-platform or between-platform comparisons. However, functional profiles revealed notable discrepancies between platforms, which were attributed to differences in pre-sequencing protocols.

**Importance:** Our findings demonstrate robust taxonomic comparability between MGI and NovaSeq platforms, while revealing systematic functional differences that should be carefully considered in cross-platform and even cross-cohort metagenomic studies.
