## Supplementary Tables for "A large-scale comparative metagenomic analysis of short-read sequencing platforms indicates high taxonomic concordance and functional analysis challenges"

### Sheet: Table_S1
Table S1. MGI-MGI comparison: set-specific species
N	Species name	Sp. prevalence, number of samples	Sp. prevalence, %	Sp. mean abundance	Platform
1	Agathobacter sp002474415	1	1.88679	2e-05	MGI-2
2	Alloprevotella sp004562975	1	1.88679	2e-05	MGI-2
3	Bifidobacterium bifidum	1	1.88679	3.54717e-05	MGI-2
4	Bifidobacterium dentium	1	1.88679	2.18868e-05	MGI-2
5	CAG-269 sp900552555	1	1.88679	1.92453e-05	MGI-1
6	CAG-411 sp902786205	1	1.88679	2.60377e-05	MGI-1
7	CAG-417 sp000432835	1	1.88679	2.01887e-05	MGI-2
8	CAG-452 sp900770415	1	1.88679	1.88679e-05	MGI-1
9	CAG-465 sp944388565	1	1.88679	1.9434e-05	MGI-2
10	Copromonas sp934370915	1	1.88679	2.15094e-05	MGI-2
11	Desulfovibrio fairfieldensis	1	1.88679	2.49057e-05	MGI-2
12	DXTB01 sp019410105	1	1.88679	2.43396e-05	MGI-2
13	Dysosmobacter_A acutus	1	1.88679	1.92453e-05	MGI-2
14	Faecalibacterium sp934525325	1	1.88679	1.98113e-05	MGI-1
15	Faecalibacterium sp934539245	1	1.88679	2.0566e-05	MGI-1
16	Faecousia sp900544945	1	1.88679	1.98113e-05	MGI-1
17	HGM10890 sp023398335	1	1.88679	2.26415e-05	MGI-1
18	HGM12998 sp900756495	1	1.88679	1.98113e-05	MGI-2
19	Hungatella effluvii	1	1.88679	2.07547e-05	MGI-2
20	JABMPU01 sp013203665	1	1.88679	2.11321e-05	MGI-1
21	JAGTTR01 sp018223385	1	1.88679	2.26415e-05	MGI-2
22	Lactococcus cremoris	2	3.77358	4.33962e-05	MGI-1
23	Limivicinus sp003150355	1	1.88679	2.01887e-05	MGI-2
24	Onthousia sp000438295	1	1.88679	1.90566e-05	MGI-1
25	Onthovivens sp934168325	1	1.88679	2.45283e-05	MGI-1
26	Ornithomonoglobus_A sp934454215	1	1.88679	1.88679e-05	MGI-1
27	Phocaeicola intestinalis	1	1.88679	2.07547e-05	MGI-1
28	Pseudoscilispira sp018369915	1	1.88679	2.07547e-05	MGI-2
29	Roseburia sp934307185	1	1.88679	1.9434e-05	MGI-2
30	RUG11237 sp017408735	1	1.88679	1.96226e-05	MGI-1
31	Spyradocola merdavium	1	1.88679	3.83019e-05	MGI-2
32	Stercorousia sp900769645	1	1.88679	1.90566e-05	MGI-2
33	UBA10677 sp900767465	1	1.88679	2.18868e-05	MGI-2
34	UBA3818 sp900557155	1	1.88679	2.0566e-05	MGI-1
35	UBA7597 sp002474405	1	1.88679	2.09434e-05	MGI-2
36	UMGS872 sp900546275	1	1.88679	2.71698e-05	MGI-1
37	Zag111 sp905211505	1	1.88679	2.24528e-05	MGI-1

### Sheet: Table_S2
Table S2. MGI-NovaSeq comparison: platform-specific species
N	Species name	Sp. prevalence, number of samples	Sp. prevalence, %	Sp. mean abundance	Platform
1	Bacteroides heparinolyticus	1	0.074019	7,85E-07	MGI
2	OM05-12 sp019417975	1	0.074019	8,66E-07	MGI
3	Alistipes sp022767745	1	0.074019	9,4E-07	MGI
4	Butyricimonas synergistica	1	0.074019	7,48E-07	MGI
5	Cryptobacteroides faecavium	1	0.074019	7,85E-07	MGI
6	Agathobacter sp900548765	1	0.074019	8,51E-07	MGI
7	Blautia argi	1	0.074019	7,55E-07	MGI
8	Clostridium_AP scindens	1	0.074019	7,77E-07	MGI
9	Faecalibacterium sp934525325	1	0.074019	7,77E-07	MGI
10	Faecalibacterium sp934512105	1	0.074019	7,55E-07	MGI
11	UMGS363 sp945868475	2	0.148038	1,61E-06	MGI
12	Faecousia sp934589225	1	0.074019	7,48E-07	MGI
13	Lawsonibacter sp002161175	1	0.074019	8,36E-07	MGI
14	Scatomorpha sp900546485	1	0.074019	9,92E-07	MGI
15	Scatomorpha pullistercoris	1	0.074019	7,48E-07	MGI
16	Pelethomonas sp900549475	1	0.074019	8,22E-07	MGI
17	UBA737 sp944380885	1	0.074019	7,55E-07	MGI
18	Eubacterium_R sp900772705	1	0.074019	8,07E-07	MGI
19	Eubacterium_R sp934561735	1	0.074019	7,62E-07	MGI
20	Heritagella caecorum	1	0.074019	7,62E-07	MGI
21	HGM12814 sp934454005	1	0.074019	7,77E-07	MGI
22	UMGS1052 sp944375955	1	0.074019	7,4E-07	MGI
23	CAG-465 sp905204915	1	0.074019	1,04E-06	MGI
24	CAG-269 sp900556945	1	0.074019	8,81E-07	MGI
25	CAG-245 sp900758165	1	0.074019	7,77E-07	MGI
26	CAG-492 sp934167365	1	0.074019	7,77E-07	MGI
27	HGM13634 sp905198755	1	0.074019	9,1E-07	MGI
28	UMGS1663 sp934133165	1	0.074019	8,22E-07	MGI
29	UBA1259 sp003523255	1	0.074019	7,77E-07	MGI
30	Christensenella sp022846035	1	0.074019	9,99E-07	MGI
31	UBA4716 sp900556575	1	0.074019	7,55E-07	MGI
32	Ornithomonoglobus_A sp934454215	1	0.074019	7,4E-07	MGI
33	Clostridium sp023445445	1	0.074019	7,99E-07	MGI
34	Methylobacterium organophilum	3	0.222058	5,2E-06	MGI
35	Methylobacterium frigidaeris	21	1.5544	4,55E-05	MGI
36	Haemophilus_D sp900756875	1	0.074019	7,62E-07	MGI
37	Acinetobacter lwoffii_D	2	0.148038	1,78E-06	MGI
38	CAG-302 sp900549325	1	0.074019	7,92E-07	MGI
39	UMGS995 sp900769695	1	0.074019	7,48E-07	MGI
40	CAJLIR01 sp934130485	1	0.074019	1,03E-06	MGI
41	Onthousia sp900760545	3	0.222058	3,26E-06	MGI
42	RUG591 sp017460745	1	0.074019	7,48E-07	MGI
43	UBA636 sp934725085	2	0.148038	1,62E-06	MGI
44	Pelethenecus faecipullorum	1	0.074019	8,51E-07	MGI
45	Nocardioides malaquae	1	0.074019	1,05E-06	MGI
46	Dialister sp900765565	1	0.074019	7,48E-07	MGI
47	Gemmiger faecavium	1	0.074019	8,66E-07	MGI
48	UMGS1491 sp900552265	1	0.074019	7,4E-07	MGI
49	Coproplasma sp905207385	1	0.074019	7,48E-07	MGI
50	CAG-269 sp934120315	1	0.074019	8,44E-07	MGI
51	CAG-273 sp934122155	1	0.074019	7,62E-07	MGI
52	CAG-582 sp934090935	2	0.148038	1,57E-06	MGI
53	Leuconostoc falkenbergense	1	0.074019	8,29E-07	MGI
54	RUG410 sp934271715	1	0.074019	7,85E-07	MGI
55	RUG410 sp934277545	1	0.074019	7,4E-07	MGI
56	Methylobacterium mesophilicum	1	0.074019	8,36E-07	MGI
57	Stercorousia sp944326605	1	0.074019	7,48E-07	MGI
58	Avigastranaerophilus faecigallinarum	1	0.074019	8,51E-07	MGI
59	UBA6984 sp934699705	1	0.074019	7,77E-07	MGI
60	Prevotella sp002353825	1	0.074019	7,99E-07	MGI
61	QAKR01 sp003343705	1	0.074019	7,48E-07	MGI
62	Coproplasma avistercoris	1	0.074019	1,03E-06	MGI
63	Turicibacter sanguinis	1	0.074019	8,22E-07	MGI
64	Fusobacterium_A necrogenes	1	0.074019	7,77E-07	MGI
65	UBA3700 sp002372775	1	0.074019	8,07E-07	MGI
66	Merdiplasma excrementigallinarum	1	0.074019	7,99E-07	MGI
67	CAG-873 sp910586975	1	0.074019	7,62E-07	MGI
68	CAG-605 sp934096535	1	0.074019	1,01E-06	MGI
69	RUG14121 sp902795845	1	0.074019	8,14E-07	MGI
70	Spyradomonas sp900547585	1	0.074019	8,36E-07	MGI
71	Mailhella sp944322635	1	0.074019	7,85E-07	MGI
72	Porphyromonas sp945875135	1	0.074019	8,66E-07	MGI
73	CAG-605 sp934095865	1	0.074019	7,55E-07	MGI
74	Nocardioides islandensis	2	0.148038	2,3E-06	MGI
75	Proteus mirabilis	1	0.074019	8,96E-07	MGI
76	Onthousia sp934130265	1	0.074019	7,62E-07	MGI
77	Streptococcus sp934196125	1	0.074019	8,73E-07	MGI
78	Streptococcus gallolyticus	1	0.074019	9,25E-07	MGI
79	JABMQY01 sp013202975	1	0.074019	1,07E-06	MGI
80	Caccovivens sp944349895	1	0.074019	9,47E-07	MGI
81	UBA636 sp934692455	2	0.148038	1,58E-06	MGI
82	RUG591 sp944350445	1	0.074019	7,7E-07	MGI
83	Faecenecus sp944358775	1	0.074019	7,4E-07	MGI
84	Stercorousia sp944323095	1	0.074019	7,55E-07	MGI
85	Lactobacillus acidophilus	1	0.074019	1,15E-06	MGI
86	RumEn-M2 sp012522645	1	0.074019	7,77E-07	MGI
87	Proteus sp003144375	1	0.074019	8,51E-07	MGI
88	Enterousia sp944389525	1	0.074019	7,4E-07	MGI
89	Flemingibacterium sp934477985	1	0.074019	7,4E-07	NovaSeq
90	UBA1740 sp934371135	1	0.074019	9,1E-07	NovaSeq
91	Dysosmobacter sp900548505	1	0.074019	8,59E-07	NovaSeq
92	CAG-170 sp934646005	2	0.148038	1,6E-06	NovaSeq
93	Faecousia sp022770345	1	0.074019	8,73E-07	NovaSeq
94	Faecousia sp900762935	1	0.074019	8,59E-07	NovaSeq
95	Limivicinus sp934572355	1	0.074019	8,59E-07	NovaSeq
96	Onthomonas sp900752305	1	0.074019	7,48E-07	NovaSeq
97	Enterenecus sp934675115	1	0.074019	1,07E-06	NovaSeq
98	Evtepia sp004556345	1	0.074019	9,77E-07	NovaSeq
99	Evtepia sp022764045	1	0.074019	8,81E-07	NovaSeq
100	Marseille-P3106 sp910588975	1	0.074019	8,22E-07	NovaSeq
101	Ruminiclostridium_E sp900556525	1	0.074019	7,77E-07	NovaSeq
102	Anaerotruncus sp014385085	1	0.074019	7,77E-07	NovaSeq
103	Phocea massiliensis	1	0.074019	7,48E-07	NovaSeq
104	Acutalibacter sp900755895	1	0.074019	8,14E-07	NovaSeq
105	HGM12789 sp900766585	1	0.074019	7,48E-07	NovaSeq
106	Howiella sp900543525	1	0.074019	8,29E-07	NovaSeq
107	UMGS1491 sp900757335	1	0.074019	7,48E-07	NovaSeq
108	Butyricicoccus pullicaecorum	2	0.148038	1,75E-06	NovaSeq
109	UMGS1783 sp900555065	1	0.074019	7,4E-07	NovaSeq
110	Eubacterium_F sp934316845	1	0.074019	7,55E-07	NovaSeq
111	Enterocloster citroniae	1	0.074019	7,55E-07	NovaSeq
112	Eisenbergiella sp900539715	1	0.074019	8,36E-07	NovaSeq
113	Mediterraneibacter cottocaccae	1	0.074019	7,92E-07	NovaSeq
114	Choladousia sp934376945	1	0.074019	8,44E-07	NovaSeq
115	Roseburia_A sp934364805	1	0.074019	8,88E-07	NovaSeq
116	HGM11808 sp900757025	1	0.074019	7,4E-07	NovaSeq
117	Borkfalkia sp944368925	3	0.222058	2,41E-06	NovaSeq
118	Limiplasma pullistercoris	1	0.074019	8,51E-07	NovaSeq
119	Firm-10 sp004552515	1	0.074019	9,03E-07	NovaSeq
120	QANA01 sp934555865	1	0.074019	8,36E-07	NovaSeq
121	UMGS1322 sp905200615	1	0.074019	7,92E-07	NovaSeq
122	Allochristensenella caecavium	1	0.074019	7,7E-07	NovaSeq
123	CAG-269 sp934167435	1	0.074019	8,96E-07	NovaSeq
124	CAG-269 sp900762425	1	0.074019	8,96E-07	NovaSeq
125	UMGS1901 sp900553755	1	0.074019	8,22E-07	NovaSeq
126	UMGS973 sp900547295	2	0.148038	1,92E-06	NovaSeq
127	Alangreenwoodia sp905206455	1	0.074019	7,92E-07	NovaSeq
128	RGIG4708 sp934454585	1	0.074019	8,14E-07	NovaSeq
129	Bacteroides sp900547205	1	0.074019	7,92E-07	NovaSeq
130	Alistipes sp944321175	1	0.074019	8,14E-07	NovaSeq
131	Alistipes sp002428825	1	0.074019	1,08E-06	NovaSeq
132	CAG-485 sp900556595	1	0.074019	7,48E-07	NovaSeq
133	Duncaniella sp001689495	1	0.074019	7,85E-07	NovaSeq
134	UBA7173 sp900759895	1	0.074019	8,96E-07	NovaSeq
135	Onthocola_B sp944332715	1	0.074019	7,99E-07	NovaSeq
136	UMGS1498 sp934122215	1	0.074019	9,47E-07	NovaSeq
137	CAG-533 sp934091015	1	0.074019	8,22E-07	NovaSeq
138	RGIG3842 sp017457045	1	0.074019	7,48E-07	NovaSeq
139	Clostridium_AQ innocuum	1	0.074019	7,62E-07	NovaSeq
140	Streptococcus sp003521145	1	0.074019	8,36E-07	NovaSeq
141	Victivallis sp018265615	1	0.074019	8,44E-07	NovaSeq
142	RUG572 sp900771305	2	0.148038	1,64E-06	NovaSeq
143	Azonexus sp016617495	4	0.296077	4,83E-06	NovaSeq
144	Chromatium weissei	1	0.074019	1,01E-06	NovaSeq
145	Streptomyces sp020873915	2	0.148038	2,14E-06	NovaSeq
146	Spirillospora cremea	12	0.888231	1,35E-05	NovaSeq
147	Collinsella sp900541055	1	0.074019	9,92E-07	NovaSeq
148	CAAEEV01 sp900754955	1	0.074019	7,62E-07	NovaSeq
149	CAG-196 sp934757275	1	0.074019	8,14E-07	NovaSeq
150	Mailhella sp019421865	2	0.148038	1,75E-06	NovaSeq
151	Bruticola sp934621605	1	0.074019	7,4E-07	NovaSeq
152	Pelethomonas sp910583885	1	0.074019	7,77E-07	NovaSeq
153	Fimenecus stercoravium	1	0.074019	7,77E-07	NovaSeq
154	Merdibacter sp900759455	1	0.074019	7,62E-07	NovaSeq
155	Paratractidigestivibacter faecalis	2	0.148038	1,52E-06	NovaSeq
156	Clostridium celatum	1	0.074019	8,36E-07	NovaSeq
157	Fusobacterium_B sp900554355	1	0.074019	7,4E-07	NovaSeq
158	Alloprevotella sp900772575	1	0.074019	7,55E-07	NovaSeq
159	Limivicinus faecipullorum	1	0.074019	7,4E-07	NovaSeq
160	Scatovivens faecipullorum	1	0.074019	1,23E-06	NovaSeq
161	Cryptobacteroides sp900320545	1	0.074019	8,96E-07	NovaSeq
162	Collinsella intestinalis	1	0.074019	8,73E-07	NovaSeq
163	Collinsella stercoris	1	0.074019	7,7E-07	NovaSeq
164	CAG-273 sp017886645	1	0.074019	7,55E-07	NovaSeq
165	UMGS1449 sp900551925	1	0.074019	7,55E-07	NovaSeq
166	Selenomonas_C sp934202005	1	0.074019	8,81E-07	NovaSeq
167	Desulfovibrio intestinipullorum	1	0.074019	8,81E-07	NovaSeq
168	CAKPYT01 sp934203075	1	0.074019	8,14E-07	NovaSeq
169	CAG-465 sp944388565	1	0.074019	7,62E-07	NovaSeq
170	Oceanospirillum sp014164585	1	0.074019	7,7E-07	NovaSeq
171	RUG666 sp900321185	1	0.074019	7,7E-07	NovaSeq
172	UBA71 sp016296195	1	0.074019	1,6E-06	NovaSeq
173	Methanofastidiosum sp023622545	1	0.074019	9,77E-07	NovaSeq
174	Pseudomonas citronellolis	2	0.148038	1,73E-06	NovaSeq

### Sheet: Table_S3
Table S3. Species identified by MaAsLin2 as differing between MGI and NovaSeq samples, but not passing FDR correction (only species with adjusted p-value < 1 are shown)
Species	Coefficient	p-value	Adjusted p-value
ER4 sp900317525	0.22	<0.001	0.08
ER4 sp000765235	0.19	<0.001	0.20
Paraprevotella sp900760455	0.07	<0.001	0.47

### Sheet: Table_S4
Table S4. Linear regression associations between microbiome features and disease
		MGI		NovaSeq
Disease	Species	Adjusted p-value	Coeff	Adjusted p-value	Coeff
Age-related cataract	Escherichia coli	<0.001	0.0059	<0.001	0.0062
Age-related cataract	Escherichia sp002965065	0.003	0.0006	0.002	0.0006
Age-related cataract	Escherichia fergusonii	0.003	0.0005	0.002	0.0005
Age-related cataract	Escherichia sp004211955	0.005	0.0005	0.003	0.0005
Age-related cataract	Escherichia ruysiae	0.003	0.0003	0.002	0.0003
Age-related cataract	Escherichia sp005843885	0.003	0.0003	0.002	0.0003
Age-related cataract	Escherichia coli_E	0.001	0.0002	0.001	0.0002
Acute pharyngitis	UMGS1470 sp900552105	-	-	0.045	0.0007
Asthma	RUG705 sp900759875	0.028	0.0002	0.042	0.0002
Asthma	UBA6448 sp934086485	0.028	0.0001	-	-
Gastritis and duodenitis	Methanobrevibacter_A sp900766745	0.006	0.0022	0.001	0.0022

### Sheet: Table_S5
Table S5. Functions identified by MaAsLin2 as differing between MGI and NovaSeq samples, passing FDR correction p_adjust < 0.05).
feature	metadata	value	coef	stderr	N	N.not.0	pval	qval
X1.1.1.100	Sequencing	Illumina	0.0946581468944254	0.0242837360001017	400	400	0.000113788959459859	0.0106706785478106
X1.1.1.133	Sequencing	Illumina	0.513884354453454	0.0559564026261216	400	400	2.31695036687823e-18	3.51984594670243e-15
X1.1.1.192	Sequencing	Illumina	0.341900730704304	0.0478163592298766	400	400	4.1768673051915e-12	1.8662881001152e-09
X1.1.1.290	Sequencing	Illumina	0.385535547728729	0.104896459673739	400	400	0.00027002072270848	0.0195337095638817
X1.1.1.308	Sequencing	Illumina	-1.24345132474078	0.134328909888783	400	368	1.32107528244706e-18	2.5086755982581e-15
X1.1.1.310	Sequencing	Illumina	0.659914927997183	0.0836302382369039	400	400	2.93379370535571e-14	1.85705709501432e-11
X1.1.1.313	Sequencing	Illumina	0.371024827581979	0.110314223723414	400	397	0.00084470188003818	0.049007499328066
X1.1.1.81	Sequencing	Illumina	0.184746480917245	0.0425580401759677	400	400	1.80081948230022e-05	0.00244263785511913
X1.1.1.94	Sequencing	Illumina	0.402094737332182	0.0891977830233197	400	400	8.62252343009429e-06	0.00123576372728099
X1.13.12.16	Sequencing	Illumina	0.345863869008342	0.0967885797279262	400	397	0.000395601038117376	0.0273175450099963
X1.17.7.3	Sequencing	Illumina	0.193401767484071	0.0518755316067385	400	400	0.000220818158689623	0.016606967672991
X1.2.1.12	Sequencing	Illumina	-0.209746032633524	0.0202267383527749	400	400	1.83964118215558e-22	6.98682808549075e-19
X1.2.1.41	Sequencing	Illumina	0.071686878869999	0.0200097444926264	400	400	0.000382339955830983	0.0266440424921261
X1.2.1.59	Sequencing	Illumina	-0.379073016233622	0.0992487548593988	400	400	0.000155115591123163	0.0126692070436354
X1.2.1.72	Sequencing	Illumina	-0.46954719364213	0.11429252990182	400	398	4.84115246779909e-05	0.00517925556969454
X1.3.1.104	Sequencing	Illumina	-0.761942851890912	0.217687997947431	400	256	0.000517580221183974	0.0330375353129929
X1.3.1.14	Sequencing	Illumina	0.227952943941469	0.0329079517299637	400	400	1.73627488507096e-11	6.9413159415151e-09
X1.3.1.98	Sequencing	Illumina	0.237142956104771	0.031236383518514	400	400	2.26516415845444e-13	1.22899064029061e-10
X1.3.8.11	Sequencing	Illumina	0.270588632492255	0.0657188244005844	400	400	4.66195983419312e-05	0.00505879892214386
X1.3.98.1	Sequencing	Illumina	-1.04681172161212	0.249282930011885	400	303	3.30646097558398e-05	0.00388573361972758
X1.5.1.2	Sequencing	Illumina	0.189368870904595	0.0505442037479557	400	400	0.000205745418001621	0.0161114774496503
X1.6.99.3	Sequencing	Illumina	-0.780179888840471	0.202313885553633	400	312	0.00013422100410022	0.0115854989228654
X1.7.1.13	Sequencing	Illumina	-0.188391295285279	0.0477061696345566	400	400	9.28088828126104e-05	0.00913120499047749
X1.8.1.4	Sequencing	Illumina	0.288599648852643	0.057000569565032	400	400	6.31956604356423e-07	0.000123083426991722
X1.8.1.9	Sequencing	Illumina	0.203551464951853	0.0222905889185309	400	400	3.44743409942591e-18	4.36437091145572e-15
X1.8.4.11	Sequencing	Illumina	0.469533511164004	0.120792849693929	400	400	0.000118826830271333	0.0107451419266755
X2.1.1.173	Sequencing	Illumina	0.486177692413263	0.0574720033596986	400	400	5.18060062364427e-16	3.93511150849281e-13
X2.1.1.178	Sequencing	Illumina	0.215629097954996	0.0635993445234943	400	400	0.00076761476267663	0.0462753490444187
X2.1.1.185	Sequencing	Illumina	0.230253995024841	0.0681903373129364	400	400	0.000806013323552447	0.0478309692001778
X2.1.1.187	Sequencing	Illumina	0.527295900070969	0.0973351279609066	400	400	1.04949464794643e-07	2.49119188057247e-05
X2.1.1.190	Sequencing	Illumina	0.269408188824904	0.0727296090650845	400	400	0.000241982092407382	0.0176736731202017
X2.1.1.196	Sequencing	Illumina	0.600804845848919	0.0666625247747081	400	400	8.5289652072514e-18	8.09810280235915e-15
X2.1.1.198	Sequencing	Illumina	0.157041835907395	0.0212076963207141	400	400	7.90012190940917e-13	4.00054780036214e-10
X2.1.1.199	Sequencing	Illumina	0.198993552670283	0.0272155780029997	400	400	1.46030128475585e-12	6.93265222627224e-10
X2.1.1.228	Sequencing	Illumina	0.13937502318668	0.0322680785107318	400	400	1.9790327926461e-05	0.00263727285552371
X2.1.1.271	Sequencing	Illumina	0.224310764736943	0.0568387869712038	400	400	9.37660811126534e-05	0.00913120499047749
X2.1.1.63	Sequencing	Illumina	0.209621195307141	0.0430510893757296	400	400	1.61974046117745e-06	0.000267463503566871
X2.1.2.11	Sequencing	Illumina	0.176525916263611	0.0516755726126444	400	400	0.000700795384964612	0.0432775883462993
X2.2.1.7	Sequencing	Illumina	0.138031411158847	0.0143120357536182	400	400	6.4171326209731e-20	1.62478795174605e-16
X2.2.1.9	Sequencing	Illumina	0.337420039010454	0.10032768961777	400	400	0.000845194978985745	0.049007499328066
X2.3.1.180	Sequencing	Illumina	0.245351995143159	0.064330406962785	400	400	0.000158477827891192	0.0128061205697609
X2.3.1.39	Sequencing	Illumina	0.17432414711726	0.0508867447285463	400	400	0.000676970391357554	0.042148951309067
X2.3.1.54	Sequencing	Illumina	-0.0957496321440027	0.0278895948246338	400	400	0.000659188721090873	0.0413810329632216
X2.3.1.n2	Sequencing	Illumina	0.226881117399133	0.0572089159406482	400	400	8.67247006392506e-05	0.0087833153553289
X2.3.1.n4	Sequencing	Illumina	-0.927931220937937	0.216518137371555	400	306	2.28754675013817e-05	0.002995842066971
X2.3.2.3	Sequencing	Illumina	-0.584147147336533	0.172419096714098	400	121	0.000774391646299418	0.0463163010728906
X2.4.2.10	Sequencing	Illumina	0.120914237922945	0.0227799320196218	400	400	1.84638820109765e-07	4.12497222932928e-05
X2.4.2.19	Sequencing	Illumina	0.185514373487714	0.0434206443819074	400	400	2.42100113242882e-05	0.00301041232309124
X2.4.2.21	Sequencing	Illumina	0.575356874918825	0.0951737390367196	400	400	3.43413196020032e-09	1.00327631871269e-06
X2.4.2.3	Sequencing	Illumina	0.292694794743222	0.0685587816468222	400	400	2.45485621368698e-05	0.00301041232309124
X2.6.1.42	Sequencing	Illumina	0.203733182489765	0.0515749826111027	400	400	9.23473408607702e-05	0.00913120499047749
X2.6.1.84	Sequencing	Illumina	0.291698502909608	0.0760148030138351	400	400	0.000144573821522222	0.0121138768213775
X2.7.1.148	Sequencing	Illumina	0.382702185264658	0.0711149329848939	400	400	1.26431594987318e-07	2.91017165777922e-05
X2.7.1.165	Sequencing	Illumina	0.459138974016627	0.0758068221214228	400	400	3.21928211954438e-09	9.78128602300388e-07
X2.7.1.180	Sequencing	Illumina	0.306460354218663	0.0581023082007088	400	400	2.19026416564529e-07	4.75341118089852e-05
X2.7.1.23	Sequencing	Illumina	0.141308149082373	0.0378580201191205	400	400	0.000217129902579683	0.016606967672991
X2.7.1.35	Sequencing	Illumina	0.14650927640268	0.0417470899431958	400	400	0.000500361091298678	0.0327644190418744
X2.7.1.40	Sequencing	Illumina	-0.0869729275908965	0.0180304980757757	400	400	2.01082539462179e-06	0.000318207237876035
X2.7.1.5	Sequencing	Illumina	0.251958499163827	0.0589592694746192	400	400	2.41125238131045e-05	0.00301041232309124
X2.7.1.50	Sequencing	Illumina	0.399272197220217	0.08408214469434	400	400	2.86317702558384e-06	0.000443842668444656
X2.7.1.6	Sequencing	Illumina	-0.217800844440543	0.0583984957716748	400	400	0.000219658322298577	0.016606967672991
X2.7.2.15	Sequencing	Illumina	-0.394770505562553	0.102807473318294	400	400	0.000143156180257791	0.0121138768213775
X2.7.2.2	Sequencing	Illumina	0.322700370632995	0.0807327571818794	400	400	7.64066237016508e-05	0.0078428917254381
X2.7.2.7	Sequencing	Illumina	0.251681477766652	0.0498128147601027	400	400	6.65681823067219e-07	0.000123327455601489
X2.7.2.8	Sequencing	Illumina	0.262445160907809	0.0509028843999396	400	400	3.98808231679184e-07	8.18727390045817e-05
X2.7.4.22	Sequencing	Illumina	0.117012240188989	0.0215541187863484	400	400	9.8875542214973e-08	2.42272496298307e-05
X2.7.4.25	Sequencing	Illumina	0.263994308508886	0.052224686238599	400	400	6.57777738415739e-07	0.000123327455601489
X2.7.7.56	Sequencing	Illumina	0.254978016437206	0.0748456903846133	400	400	0.000724470715816471	0.0443223597294315
X2.7.7.6	Sequencing	Illumina	-0.115940617981087	0.0232222475438661	400	400	8.92577277735897e-07	0.000157671900040924
X2.7.7.87	Sequencing	Illumina	0.215113632664637	0.0553006800666622	400	400	0.000117516624257645	0.0107451419266755
X2.8.1.7	Sequencing	Illumina	0.102781893172252	0.0244837758407396	400	400	3.32513629681136e-05	0.00388573361972758
X3.1.1.96	Sequencing	Illumina	0.108304787074236	0.0321643460532206	400	400	0.0008332158683628	0.049007499328066
X3.1.13.5	Sequencing	Illumina	-1.20692014200683	0.334689019090097	400	262	0.000350350391972041	0.0246408555116803
X3.1.2.28	Sequencing	Illumina	-0.715902745308828	0.208259228830464	400	356	0.000648902604663162	0.0410747757677422
X3.1.2.6	Sequencing	Illumina	-1.14459420693076	0.326845713320353	400	247	0.000514237666722974	0.0330375353129929
X3.1.26.11	Sequencing	Illumina	-0.874355730911122	0.226393349223687	400	324	0.000131173653384869	0.0115854989228654
X3.1.26.4	Sequencing	Illumina	0.260484189871056	0.0311297495596219	400	400	1.00626772949971e-15	6.94860764863797e-13
X3.1.3.16	Sequencing	Illumina	0.262168006294711	0.0724594025459891	400	400	0.000334945932723509	0.0237775914512739
X3.1.3.25	Sequencing	Illumina	0.322296536318333	0.0818556763653678	400	400	9.72387384086882e-05	0.00934951653907076
X3.2.1.18	Sequencing	Illumina	-0.955126039465393	0.193326299860044	400	305	1.14969761911668e-06	0.000198475948189922
X3.2.1.41	Sequencing	Illumina	0.188758680963218	0.0531249282576302	400	400	0.00042637077939879	0.0286606423576952
X3.2.1.96	Sequencing	Illumina	-0.742416553714474	0.199022225550889	400	241	0.000219021534780498	0.016606967672991
X3.4.13.21	Sequencing	Illumina	0.63640752140091	0.152452952654378	400	396	3.67163802360214e-05	0.00422564348531048
X3.4.21.19	Sequencing	Illumina	-0.855422677866293	0.109409958920019	400	84	4.83585250570284e-14	2.82557359821203e-11
X3.4.21.62	Sequencing	Illumina	0.485963474738501	0.124950638513548	400	400	0.000117819063017605	0.0107451419266755
X3.4.21.92	Sequencing	Illumina	-0.13656900291915	0.0330882417942756	400	400	4.47091721337078e-05	0.00492180572837497
X3.5.1.42	Sequencing	Illumina	0.311678296493509	0.0556384881715859	400	400	3.96336453979972e-08	1.03810898853595e-05
X3.5.1.47	Sequencing	Illumina	0.285716836930665	0.0687564380983266	400	400	3.97591137753578e-05	0.00445808660841443
X3.5.4.32	Sequencing	Illumina	0.569177997161206	0.113011788021321	400	400	7.2048170177315e-07	0.00013030185394069
X3.5.4.33	Sequencing	Illumina	0.409883918438643	0.0318764228742565	400	400	6.89376346242552e-32	5.23640595146573e-28
X3.5.4.5	Sequencing	Illumina	0.306196784571463	0.0868427859671102	400	400	0.000471216641714887	0.0311243083575156
X3.5.99.10	Sequencing	Illumina	0.194880597766411	0.0381605283677042	400	400	5.08949080484999e-07	0.000101734362345672
X3.6.1.19	Sequencing	Illumina	0.364513569019476	0.0536130150942743	400	400	3.87006432379996e-11	1.46982326621424e-08
X3.6.1.8	Sequencing	Illumina	0.327775924261563	0.0857055489916264	400	400	0.000152100041955034	0.01255794094456
X3.6.3.27	Sequencing	Illumina	0.236565858206325	0.03523321069773	400	400	6.53617131583914e-11	2.25671998945192e-08
X3.6.3.39	Sequencing	Illumina	0.125025638873673	0.0318009828021094	400	400	9.95539259640853e-05	0.00945247057814443
X3.6.3.54	Sequencing	Illumina	0.193554823712484	0.0216994393548163	400	400	1.71888667395939e-17	1.45071354202564e-14
X3.6.4.12	Sequencing	Illumina	0.0437220711499534	0.0113374822981847	400	400	0.00013415036380911	0.0115854989228654
X4.1.1.20	Sequencing	Illumina	0.269706744549947	0.0631775185772926	400	400	2.45720133555551e-05	0.00301041232309124
X4.1.1.23	Sequencing	Illumina	0.244341078188363	0.0658687403662888	400	400	0.000237165186145768	0.0176615045170064
X4.1.1.49	Sequencing	Illumina	-0.189389258229233	0.0280786987368591	400	400	5.40975195061285e-11	1.9567483998256e-08
X4.1.1.61	Sequencing	Illumina	0.382615011035576	0.107978747986273	400	400	0.000441831985247348	0.0294394187333548
X4.1.2.4	Sequencing	Illumina	0.208291394970247	0.0509032103903308	400	400	5.18131726177697e-05	0.00546618868994201
X4.1.99.19	Sequencing	Illumina	0.330585668401328	0.0861703996681223	400	400	0.000145126798793179	0.0121138768213775
X4.2.1.10	Sequencing	Illumina	0.103876715872701	0.0221852663034264	400	400	3.89838779557153e-06	0.0005922321287963
X4.2.1.11	Sequencing	Illumina	-0.155549029233143	0.0259456238599208	400	400	4.56148694111684e-09	1.28327460976206e-06
X4.2.1.36	Sequencing	Illumina	0.193253953208783	0.0477255723648621	400	400	6.17643596668594e-05	0.0064267589801907
X4.2.1.59	Sequencing	Illumina	0.182656204976	0.0485857124922262	400	400	0.000195795023671696	0.0154919949387654
X4.2.3.4	Sequencing	Illumina	0.104939937418843	0.0227281472012063	400	400	5.25768456036938e-06	0.000783071251906972
X4.2.3.5	Sequencing	Illumina	0.153480338401801	0.0430131900580042	400	400	0.000403253358768348	0.0274650043791445
X4.2.99.18	Sequencing	Illumina	0.148964747233956	0.0332171373918862	400	400	9.57068595473187e-06	0.00132177430872846
X4.3.1.19	Sequencing	Illumina	0.254611131986276	0.0747796912862577	400	400	0.00072938353830672	0.0443223597294315
X4.3.2.2	Sequencing	Illumina	-0.181638589557661	0.0470818118928844	400	400	0.00013335045848616	0.0115854989228654
X4.3.99.3	Sequencing	Illumina	-0.730141908194284	0.175743475314478	400	112	3.99098857186065e-05	0.00445808660841443
X4.6.1.12	Sequencing	Illumina	0.0918619336670747	0.0177860257714528	400	400	3.81170036386165e-07	8.04253913270029e-05
X5.1.1.1	Sequencing	Illumina	0.355121391589795	0.0769967515308743	400	400	5.37965147271448e-06	0.000785828411379311
X5.1.1.3	Sequencing	Illumina	0.156869978184601	0.0439772927016662	400	400	0.000404968054218681	0.0274650043791445
X5.1.1.7	Sequencing	Illumina	0.124340873454444	0.0335590770580549	400	400	0.000241162149476187	0.0176736731202017
X5.1.3.1	Sequencing	Illumina	0.131945419607935	0.0269021245537113	400	400	1.36637188778569e-06	0.000230639312187801
X5.3.1.1	Sequencing	Illumina	0.187604882449873	0.0206210253310287	400	400	4.4674675239856e-18	4.84775088135494e-15
X5.3.1.6	Sequencing	Illumina	0.215131732418987	0.0477979434009649	400	400	8.89888522789889e-06	0.00125175338826612
X5.4.99.18	Sequencing	Illumina	0.224707465806555	0.0315936794801189	400	400	5.33101737865042e-12	2.24964775780353e-09
X5.4.99.25	Sequencing	Illumina	0.197157950798956	0.0317681385827778	400	400	1.36444883638029e-09	4.31840075830558e-07
X6.1.1.18	Sequencing	Illumina	0.11086330601872	0.0228283900268554	400	400	1.7212800960401e-06	0.000278183020773776
X6.2.1.3	Sequencing	Illumina	0.308325631317931	0.0520072661493734	400	400	6.63475256250021e-09	1.79988032424117e-06
X6.2.1.41	Sequencing	Illumina	0.394679877378715	0.0726466594133178	400	400	9.67803529090422e-08	2.42272496298307e-05
X6.3.1.1	Sequencing	Illumina	0.135067261757073	0.0370521972622708	400	400	0.000302475478423307	0.0216751063454865
X6.3.2.13	Sequencing	Illumina	0.254729677684151	0.0384502295470805	400	400	1.13019877080325e-10	3.73253530687583e-08
X6.3.2.8	Sequencing	Illumina	0.248637186072823	0.0709558574983693	400	400	0.000510189934943288	0.0330375353129929
X6.3.4.21	Sequencing	Illumina	0.242089756887133	0.0572506719560064	400	400	2.92018166599423e-05	0.00352083968254586
X6.5.1.2	Sequencing	Illumina	0.140735516182695	0.037156171311756	400	400	0.000175539666141355	0.0140355227554354
